# Control of topoisomerase II activity and chemotherapeutic inhibition by TCA cycle metabolites

**DOI:** 10.1101/2021.01.22.427624

**Authors:** Joyce H. Lee, Eric P. Mosher, Young-Sam Lee, Namandjé N. Bumpus, James M. Berger

## Abstract

Topoisomerase II (topo II) is essential for disentangling newly replicated chromosomes. DNA unlinking involves the physical passage of one DNA duplex through another and depends on the transient formation of double-strand DNA breaks, a step exploited by frontline chemotherapeutics to kill cancer cells. Although anti-topo II drugs are efficacious, they also elicit cytotoxic side effects in normal cells; insights into how topo II is regulated in different cellular contexts is essential to improve their targeted use. Using chemical fractionation and mass spectrometry, we have discovered that topo II is subject to metabolic control through the TCA cycle. We show that TCA metabolites stimulate topo II activity *in vitro* and that levels of TCA flux modulate cellular sensitivity to anti-topo II drugs *in vivo*. Our works reveals an unanticipated connection between the control of DNA topology and cellular metabolism, a finding with important ramifications for the clinical use of anti-topo II therapies.
