## Supplementary material for "Control of topoisomerase II activity and chemotherapeutic inhibition by TCA cycle metabolites": Table S1

### Sheet: Sheet1
normal phase negative ion
Checked	Name	Formula	Annotation Source: Predicted Compositions	Annotation Source: mzCloud Search	Annotation Source: Metabolika Search	Annotation Source: ChemSpider Search	FISh Coverage	Molecular Weight	RT [min]	Area (Max.)	# ChemSpider Results	# mzCloud Results	# Metabolika Pathways	Metabolika Pathways	Ratio: (F1) / (F6)	Ratio: (F4) / (F6)	Ratio: (F5) / (F6)	Ratio: (F7) / (F6)	mzCloud Best Match	mzCloud Best Sim. Match	MS2	Group Area: F1	Group Area: F4	Group Area: F5	Group Area: F6	Group Area: F7	Group CV [%]: F1	Group CV [%]: F4	Group CV [%]: F5	Group CV [%]: F6	Group CV [%]: F7	Log2 Fold Change: (F1) / (F6)	Log2 Fold Change: (F4) / (F6)	Log2 Fold Change: (F5) / (F6)	Log2 Fold Change: (F7) / (F6)	P-value: (F1) / (F6)	P-value: (F4) / (F6)	P-value: (F5) / (F6)	P-value: (F7) / (F6)	Adj. P-value: (F1) / (F6)	Adj. P-value: (F4) / (F6)	Adj. P-value: (F5) / (F6)	Adj. P-value: (F7) / (F6)
TRUE	1-(p-nitrophenyl)-2-amino-1,3-propanediol	C9 H12 N2 O4	Full match	Invalid mass	No results	Full match		212.079	2.817	458467	178	4	0		0.91	0.899	330.707	2.448		71.7	ddMS2 for preferred ion	1142.84	1129.44	415547	1256.54	3076.06	4.08347	28.0361	14.6067	42.616	2.91217	-0.14	-0.15	8.37	1.29	0.999554	0.9968	1.68395e-05	0.0576514	1	1	8.21586e-05	0.0893382
TRUE	L-(-)-Malic acid	C4 H6 O5	No results	Invalid mass	No results	No results		134.02	4.885	2.20041e+07	0	12	0		0.204	0.274	308.658	2.261	63.6		ddMS2 for preferred ion	12961	17427.7	1.96094e+07	63531.2	143659	47.1465	72.4299	17.2708	37.3499	57.3812	-2.29	-1.87	8.27	1.18	0.133001	0.197217	0.000650481	0.639564	0.196822	0.290134	0.00159617	0.777058
TRUE	2,2'-(Phenylmethylene)bis(4,5-diiodo-3-methyl-1H-pyrrole)	C17 H14 I4 N2	No results	No results	No results	Full match		753.735	6.204	651983	1	0	0		0.287	0.432	242.994	1.937			ddMS2 for preferred ion	736.319	1107.48	623191	2564.63	4968.74	46.8311	23.9133	6.53394	11.6528	9.56307	-1.8	-1.21	7.92	0.95	0.0188532	0.0947432	2.31104e-05	0.203128	0.0327427	0.153283	9.49482e-05	0.276972
TRUE	N-Acetyl-DL-glutamic acid	C7 H11 N O5	No results	Invalid mass	No results	No match		189.063	3.564	737450	3	3	0		1.237	1.895	123.517	1.688	78.3		ddMS2 for preferred ion	5977.29	9157.33	596854	4832.15	8156.85	4.46423	4.55545	33.3134	17.1825	49.0309	0.31	0.92	6.95	0.76	0.93022	0.293734	7.21962e-05	0.539442	1	0.414026	0.000229448	0.668415
TRUE	(2R)-2,3-Dihydroxypropanoic acid	C3 H6 O4	No results	Invalid mass	No results	No results		106.025	4.561	1.91141e+06	0	5	0		0.28	0.55	96.279	1.417	63.8	85.3	ddMS2 for preferred ion	5066.89	9953.5	1.74123e+06	18085.3	25631.8	2.83704	12.5536	13.822	2.86368	47.3492	-1.84	-0.86	6.59	0.5	0.0154074	0.217766	3.59249e-05	0.741067	0.0275306	0.317374	0.000132752	0.873201
TRUE	D-α-Hydroxyglutaric acid	C5 H8 O5	No results	Invalid mass	No results	No match		148.036	4.551	77777.3	1	2	0		0.592	35.312	3.167	2.531	74.6		ddMS2 for preferred ion	839.659	50079.9	4491.16	1418.23	3589.93	0.34789	78.2152	13.7101	12.2774	14.8143	-0.76	5.14	1.66	1.34	0.715745	0.00223576	0.162541	0.28828	0.90574	0.00528876	0.221389	0.382637
normal phase positive ion
hase positive ion	Name	Formula	Annotation Source: Predicted Compositions	Annotation Source: mzCloud Search	Annotation Source: Metabolika Search	Annotation Source: ChemSpider Search	FISh Coverage	Molecular Weight	RT [min]	Area (Max.)	# ChemSpider Results	# mzCloud Results	# Metabolika Pathways	Metabolika Pathways	Ratio: (F1) / (F6)	Ratio: (F4) / (F6)	Ratio: (F5) / (F6)	Ratio: (F7) / (F6)	mzCloud Best Match	mzCloud Best Sim. Match	MS2	Group Area: F1	Group Area: F4	Group Area: F5	Group Area: F6	Group Area: F7	Group CV [%]: F1	Group CV [%]: F4	Group CV [%]: F5	Group CV [%]: F6	Group CV [%]: F7	Log2 Fold Change: (F1) / (F6)	Log2 Fold Change: (F4) / (F6)	Log2 Fold Change: (F5) / (F6)	Log2 Fold Change: (F7) / (F6)	P-value: (F1) / (F6)	P-value: (F4) / (F6)	P-value: (F5) / (F6)	P-value: (F7) / (F6)	Adj. P-value: (F1) / (F6)	Adj. P-value: (F4) / (F6)	Adj. P-value: (F5) / (F6)	Adj. P-value: (F7) / (F6)
TRUE	5-Aminolevulinic acid	C5 H9 N O3	Full match	Full match	Full match	Full match		131.058	3.015	5.04815e+06	175	8	7	Arginine, ornithine and proline interconversion;Other	0.209	6.842	16.86	0.887	90		ddMS2 for preferred ion	59810	1.95461e+06	4.81646e+06	285678	253395	72.7501	25.6026	6.80297	9.75046	44.3012	-2.26	2.77	4.08	-0.17	0.0525153	0.0348889	0.00669092	0.993487	0.0788948	0.0540568	0.0113479	1
TRUE	5-Aminolevulinic acid	C5 H9 N O3	Full match	Full match	Full match	Full match		131.058	3.342	1.27384e+06	175	4	7	Arginine, ornithine and proline interconversion;Other	0.551	5.117	8.587	1.964	87.6		ddMS2 for preferred ion	78090.7	724907	1.21663e+06	141678	278189	56.5415	6.2786	6.6495	15.3292	16.6112	-0.86	2.36	3.1	0.97	0.268999	0.0124557	0.00367921	0.272058	0.351	0.0212141	0.00659243	0.33551
TRUE	L-Alanyl-L-proline	C8 H14 N2 O3	No results	Invalid mass	No results	No results		186.099	2.99	788433	0	3	0		0.105	2.42	5.549	0.313	53.5		ddMS2 for preferred ion	14810	340521	780768	140695	44087.5	16.7498	4.67063	1.38826	16.9676	13.1294	-3.25	1.28	2.47	-1.67	4.81063e-05	0.00437338	0.000191171	0.00129863	0.000176164	0.00850495	0.000541707	0.00212241
TRUE	Pipecolic acid	C6 H11 N O2	No results	Invalid mass	No results	No results		129.078	7.002	8.53025e+08	0	9	0		0.766	0.753	3.088	2237.78	86.8	75.4	ddMS2 for preferred ion	251493	247334	1.01384e+06	328364	7.34804e+08	139.383	136.051	140.095	121.806	22.753	-0.38	-0.41	1.63	11.13	0.984055	0.99658	0.999993	0.128497	1	1	1	0.16646
reverse phase negative
Checked	Name	Formula	Annotation Source: Predicted Compositions	Annotation Source: mzCloud Search	Annotation Source: Metabolika Search	Annotation Source: ChemSpider Search	FISh Coverage	Molecular Weight	RT [min]	Area (Max.)	# ChemSpider Results	# mzCloud Results	# Metabolika Pathways	Metabolika Pathways	Ratio: (F1) / (F6)	Ratio: (F4) / (F6)	Ratio: (F5) / (F6)	Ratio: (F7) / (F6)	mzCloud Best Match	mzCloud Best Sim. Match	MS2	Group Area: F1	Group Area: F4	Group Area: F5	Group Area: F6	Group Area: F7	Group CV [%]: F1	Group CV [%]: F4	Group CV [%]: F5	Group CV [%]: F6	Group CV [%]: F7	Log2 Fold Change: (F1) / (F6)	Log2 Fold Change: (F4) / (F6)	Log2 Fold Change: (F5) / (F6)	Log2 Fold Change: (F7) / (F6)	P-value: (F1) / (F6)	P-value: (F4) / (F6)	P-value: (F5) / (F6)	P-value: (F7) / (F6)	Adj. P-value: (F1) / (F6)	Adj. P-value: (F4) / (F6)	Adj. P-value: (F5) / (F6)	Adj. P-value: (F7) / (F6)
TRUE	[Similar to: L-(-)-Malic acid; ΔMass: -156.0034 Da]	C6 H6 N6 O8	Full match	Invalid mass	No results	No match		290.025	2.412	3.4934e+06	21	6	0		0.415	2.401	5988.98	0.755		82.5	ddMS2 for preferred ion	235.255	1360.33	3.39257e+06	566.47	427.823	15.55	6.31145	3.92675	20.1964	30.7212	-1.27	1.26	12.55	-0.4	0.0020826	0.000618444	1.56097e-13	0.952517	0.00255592	0.000803195	5.59986e-13	0.999996
TRUE	[Similar to: Argininosuccinic acid; ΔMass: -41.9241 Da]	C7 H8 N8 O8	Full match	Invalid mass	No results	No match		332.047	2.434	1.39724e+06	74	10	0		0.515	0.518	3191.26	0.68		77.3	ddMS2 for preferred ion	212.913	213.96	1.31889e+06	413.283	280.855	17.4843	4.21588	6.30939	42.538	25.8778	-0.96	-0.95	11.64	-0.56	0.01097	0.00619627	1.97038e-11	0.180042	0.0129668	0.00771525	4.95492e-11	0.223636
TRUE	[Similar to: L-(-)-Malic acid; ΔMass: -171.9772 Da]	C7 H7 N4 O8 P	Full match	Invalid mass	No results	No match		305.999	2.402	1.11216e+06	13	6	0		0.439	0.68	2094.51	0.583		73.3	ddMS2 for preferred ion	204.257	316.767	975380	465.684	271.64	15.3139	13.7445	8.21549	16.1288	0.711942	-1.19	-0.56	11.03	-0.78	0.000224415	0.104512	3.19744e-14	0.00322536	0.000289987	0.122688	1.6528e-13	0.0047821
TRUE	[Similar to: Guanidinosuccinic acid; ΔMass: -199.0090 Da]	C8 H20 N6 O5 P2 S	Full match	Invalid mass	No results	No match		374.068	2.44	213400	55	4	0		0.529	0.536	586.658	1.146		81.2	ddMS2 for preferred ion	177.383	179.543	196695	335.28	384.131	7.89691	4.21588	9.67151	2.84195	26.9217	-0.92	-0.9	9.2	0.2	0.00343137	0.00290996	1.23013e-12	0.999942	0.00412247	0.00366783	3.8954e-12	0.999996
TRUE	N-Acetyl-DL-glutamic acid	C7 H11 N O5	No results	Full match	Full match	Full match		189.063	4.18	307472	70	2	3	L-arginine biosynthesis I (via L-ornithine);Superpathway of arginine and polyamine biosynthesis;Superpathway of rifamycin B biosynthesis	0.463	2.508	580.111	0.827	78		ddMS2 for preferred ion	241.695	1309.17	302835	522.03	431.513	31.978	5.60971	4.49269	12.3328	18.4	-1.11	1.33	9.18	-0.27	0.00190513	0.00106664	1.56544e-11	0.6272	0.00234373	0.00137485	4.0559e-11	0.715008
TRUE	[Similar to: L-(-)-Malic acid; ΔMass: -177.9853 Da]	C5 H11 N6 O4 P3	Full match	Invalid mass	No results	No match		312.007	2.4	246605	16	3	0		0.526	0.646	545.302	0.7		74.4	ddMS2 for preferred ion	228.575	280.408	236819	434.289	303.979	15.55	23.6717	30.3744	14.7414	0.711942	-0.93	-0.63	9.09	-0.51	0.03013	0.132972	9.08575e-11	0.194528	0.0348909	0.155386	1.95021e-10	0.240465
TRUE	[Similar to: Ascorbic acid; ΔMass: -7.9652 Da]	C4 H11 O2 P3	Full match	Invalid mass	No results	No match		183.997	3.92	434182	6	26	0		0.384	0.373	510.163	0.528		74.3	ddMS2 for preferred ion	305.78	297.779	406770	797.334	421.332	3.24362	5.90766	6.46257	9.07978	15.2107	-1.38	-1.42	8.99	-0.92	7.50468e-07	5.9776e-07	3.17524e-14	1.67332e-05	1.0724e-06	8.88843e-07	1.6528e-13	2.78705e-05
TRUE	[Similar to: Isocitric acid; ΔMass: -47.9374 Da]	C3 H8 N4 O P4	Full match	Invalid mass	No results	No match		239.964	2.352	129109	45	1	0		0.548	26.985	377.476	0.731		82.5	ddMS2 for preferred ion	146.774	7228.49	101114	267.869	195.79	16.0164	4.06277	18.2341	18.5693	2.3821	-0.87	4.75	8.56	-0.45	0.00163933	2.95738e-10	1.09446e-12	0.0327107	0.00202645	5.66095e-10	3.50911e-12	0.0440435
TRUE	[Similar to: L-(-)-Malic acid; ΔMass: -171.9681 Da]	C7 H6 N4 O8 S	Full match	Invalid mass	No results	No match		305.99	2.408	180058	89	6	0		0.544	0.612	347.737	0.814		73.3	ddMS2 for preferred ion	257.471	289.238	164458	472.937	384.761	15.55	64.7025	9.59715	3.53771	44.4287	-0.88	-0.71	8.44	-0.3	0.353042	0.948625	7.47444e-09	0.999973	0.386988	0.999982	1.11142e-08	0.999996
TRUE	L-(-)-Malic acid	C4 H6 O5	No results	Invalid mass	No results	No results		134.02	2.423	4.59826e+07	0	6	0		0.015	1.136	115.04	0.307	78.7		ddMS2 for preferred ion	5656.45	427695	4.33019e+07	376408	115569	10.9673	2.57407	4.96184	5.34778	2.99663	-6.06	0.18	6.85	-1.7	3.17524e-14	0.247081	3.17524e-14	2.40567e-09	1.65982e-13	0.284837	1.6528e-13	5.16363e-09
TRUE	Maleic acid	C4 H4 O4	No results	Invalid mass	No results	No results		116.009	2.419	2.57796e+06	0	2	0		0.044	0.788	84.509	0.433	63.9		ddMS2 for preferred ion	1257.32	22548.8	2.41766e+06	28608.3	12400	28.6675	1.96531	5.64842	21.6779	9.01431	-4.51	-0.34	6.4	-1.21	4.11056e-09	0.398199	1.46555e-10	0.000419923	6.84648e-09	0.45294	2.91406e-10	0.000662832
TRUE	2-methylcitric acid	C7 H10 O7	Full match	No results	No results	Full match		206.042	4.522	220814	20	0	0		0.144	1.16	80.004	0.676			ddMS2 for preferred ion	395.142	3188.51	219815	2747.56	1858.03	34.4306	9.46096	3.39947	2.72435	67.7848	-2.8	0.21	6.32	-0.56	0.0049361	0.986601	6.03836e-06	0.236617	0.00587522	0.999982	7.28866e-06	0.28901
TRUE	Isocitric acid	C6 H8 O7	Full match	Full match	Full match	Full match		192.026	2.454	382752	29	4	9	Ketogluconate metabolism;Other	0.186	0.28	65.907	0.64	74.9		ddMS2 for preferred ion	1029.39	1550.01	364754	5534.37	3544.59	61.0438	10.0745	4.03607	5.73054	14.6747	-2.43	-1.84	6.04	-0.64	0.00044043	0.0180109	1.15182e-06	0.566631	0.000560647	0.0219467	1.46986e-06	0.651753
TRUE	Citric acid	C6 H8 O7	Full match	Full match	Partial match	Partial match		192.026	3.443	4.79909e+06	29	6	9	Ketogluconate metabolism;Other	0.022	0.069	16.888	0.191	78.6		ddMS2 for preferred ion	5751.82	17597.3	4.33382e+06	256623	49097	2.6689	4.23147	6.41233	3.36014	7.49087	-5.48	-3.87	4.08	-2.39	3.17524e-14	9.19265e-14	4.15223e-14	4.61367e-11	1.65982e-13	4.21056e-13	1.88504e-13	1.3681e-10
TRUE	[Similar to: β-D-Glucopyranuronic acid; ΔMass: -29.9478 Da]	C6 H9 O5 P S	Full match	Invalid mass	No results	No match		223.99	2.355	100504	44	2	0		0.018	1.333	10.903	0.715		64.1	ddMS2 for preferred ion	152.255	11282.8	92308.4	8466.3	6051.63	27.8044	5.69457	6.81037	11.0594	8.93458	-5.8	0.41	3.45	-0.48	1.42335e-10	0.0925352	1.07105e-08	0.0835255	2.88609e-10	0.109379	1.57888e-08	0.107931
TRUE	[Similar to: DL-Malic acid; ΔMass: 0.9853 Da]		No results	Invalid mass	No results	No results		133.036	2.431	2.09234e+06	0	25	0		0.009	0.004	7.561	0.638		90.6	ddMS2 for preferred ion	2418.23	1149.37	1.98514e+06	262546	167617	9.19107	21.5974	3.39627	7.43694	13.8088	-6.76	-7.84	2.92	-0.65	1.08391e-11	1.8805e-12	2.2122e-08	0.00903588	3.1415e-11	6.74611e-12	3.17e-08	0.012912
reverse phase positive
Checked	Name	Formula	Annotation Source: Predicted Compositions	Annotation Source: mzCloud Search	Annotation Source: Metabolika Search	Annotation Source: ChemSpider Search	Molecular Weight	RT [min]	Area (Max.)	# ChemSpider Results	# mzCloud Results	# Metabolika Pathways	Ratio: (F1) / (F6)	Ratio: (F4) / (F6)	Ratio: (F5) / (F6)	Ratio: (F7) / (F6)	Metabolika Pathways	mzCloud Best Match	mzCloud Best Sim. Match	MS2	Group Area: F1	Group Area: F4	Group Area: F5	Group Area: F6	Group Area: F7	Group CV [%]: F1	Group CV [%]: F4	Group CV [%]: F5	Group CV [%]: F6	Group CV [%]: F7	Log2 Fold Change: (F1) / (F6)	Log2 Fold Change: (F4) / (F6)	Log2 Fold Change: (F5) / (F6)	Log2 Fold Change: (F7) / (F6)	P-value: (F1) / (F6)	P-value: (F4) / (F6)	P-value: (F5) / (F6)	P-value: (F7) / (F6)	Adj. P-value: (F1) / (F6)	Adj. P-value: (F4) / (F6)	Adj. P-value: (F5) / (F6)	Adj. P-value: (F7) / (F6)
TRUE	Ureidosuccinic acid	C5 H8 N2 O5	Full match	Invalid mass	Full match	Full match	176.044	2.468	1.22052e+07	8	2	3	0.594	0.108	239.761	0.909	Superpathway of histidine, purine, and pyrimidine biosynthesis;Other		65.1	ddMS2 for preferred ion	26424.6	4808.48	1.06606e+07	44463.7	40418.6	18.7761	32.0566	16.232	23.996	23.9926	-0.75	-3.21	7.91	-0.14	0.217788	6.0271e-06	3.21148e-10	0.999999	0.317185	1.43769e-05	1.4973e-09	1
TRUE	N-Acetyl-L-glutamic acid	C7 H11 N O5	Full match	Invalid mass	Full match	Full match	189.064	4.296	162775	74	2	3	0.627	1.852	223.158	0.729	Superpathway of arginine and polyamine biosynthesis;L-arginine biosynthesis I (via L-ornithine);Other		69.1	ddMS2 for preferred ion	413.442	1220.59	147111	659.223	480.717	49.8061	29.2241	17.7724	62.565	59.2244	-0.67	0.89	7.8	-0.46	0.951991	0.499585	6.53478e-07	0.997611	1	0.721734	1.60136e-06	1
TRUE	Acetonedicarboxylic Acid	C5 H6 O5	Full match	No results	Partial match	Full match	146.022	3.643	202168	24	0	88	0.035	0.107	17.015	0.178	Aspartate superpathway;Superpathway of arginine and polyamine biosynthesis;Superpathway of L-citrulline metabolism;L-arginine biosynthesis I (via L-ornithine);Superpathway of butirocin biosynthesis;Superpathway of L-methionine biosynthesis (transsulfuration);Superpathway of histidine, purine, and pyrimidine biosynthesis;Superpathway of L-lysine, L-threonine and L-methionine biosynthesis II;Superp…			ddMS2 for preferred ion	413.617	1246.27	198488	11665.7	2078.48	21.9096	22.1935	12.6102	9.81614	6.4933	-4.82	-3.23	4.09	-2.49	1.28274e-09	7.51828e-08	1.17199e-08	1.45004e-06	5.32824e-09	2.15065e-07	3.80766e-08	3.5901e-06
TRUE	Citric acid	C6 H8 O7	Full match	No results	Full match	Full match	192.027	3.644	2.31592e+06	29	0	9	0.019	0.093	14.9	0.205	Other			ddMS2 for preferred ion	2746.19	13678.5	2.18364e+06	146551	30086.6	41.545	4.8804	5.21122	4.81689	17.975	-5.74	-3.42	3.9	-2.28	2.27333e-09	3.47959e-07	9.39312e-08	1.05378e-05	8.96843e-09	9.15146e-07	2.56436e-07	2.25183e-05
TRUE	L-Aspartic acid	C4 H7 N O4	Full match	Full match	Full match	Full match	133.038	2.476	3.81661e+06	25	4	30	0.007	0.013	14.351	0.729	Aspartate superpathway;Superpathway of arginine and polyamine biosynthesis;Superpathway of L-citrulline metabolism;L-arginine biosynthesis I (via L-ornithine);Superpathway of L-methionine biosynthesis (transsulfuration);Superpathway of histidine, purine, and pyrimidine biosynthesis;Superpathway of L-lysine, L-threonine and L-methionine biosynthesis II;Superpathway of L-isoleucine biosynthesis I;S…	72.3		ddMS2 for preferred ion	1617.57	3010.45	3.36746e+06	234657	170951	53.1755	39.8773	12.1191	25.9339	16.7274	-7.18	-6.28	3.84	-0.46	4.1549e-08	8.15378e-08	2.05889e-05	0.662701	1.28587e-07	2.314e-07	4.3866e-05	0.891047
TRUE	5-Aminolevulinic acid	C5 H9 N O3	Full match	Full match	Full match	Full match	131.058	2.095	1.47578e+06	175	8	7	0.355	2.009	8.586	0.763	Superpathway of L-citrulline metabolism;Adenosylcobalamin biosynthesis I (anaerobic);Adenosylcobalamin biosynthesis II (aerobic);Arginine, ornithine and proline interconversion;Other	74.5		ddMS2 for preferred ion	55145.5	311900	1.33285e+06	155237	118436	52.2492	11.8803	8.22644	67.4548	17.071	-1.49	1.01	3.1	-0.39	0.0288503	0.314787	0.00117714	0.969702	0.0483985	0.489214	0.00211825	1
TRUE	L-Alanyl-L-proline	C8 H14 N2 O3	Full match	Full match	No results	Full match	186.1	2.612	147489	132	2	0	0.012	0.334	7.125	0.019		54.6		ddMS2 for preferred ion	234.246	6348.92	135463	19012.5	360.872	67.6374	13.5738	5.06734	13.9314	5.20385	-6.34	-1.58	2.83	-5.72	9.57444e-08	0.013011	5.03383e-05	1.19778e-07	2.82703e-07	0.0235906	0.000102388	3.61348e-07
TRUE	Υ-Aminobutyric acid (GABA)	C4 H9 N O2	Full match	Full match	Full match	Full match	103.064	2.071	2.45607e+06	84	3	7	13.428	1.436	3.646	0.124	Other	69.2		ddMS2 for preferred ion	2.20603e+06	235961	598946	164282	20383.1	15.9657	7.61803	7.44846	37.2039	46.4874	3.75	0.52	1.87	-3.01	2.70652e-06	0.201187	0.000588609	0.000198626	6.70097e-06	0.325343	0.00107811	0.000369466

### Sheet: Sheet2
Relative abundance and activities of metabolites identified in LC-MS/MS analysis of inactive, stimulatory, and inhibitory fractions of yeast metabolite extracts.
LC method	Ion detection mode	Name	Formula	Molecular Weight	RT [min]	Area (Max.)	Log2 Fold Change: (inhibitory/inactive)	Log2 Fold Change: (stimulatory/inactive)	activity
reverse	negative	[Similar to: L-(-)-Malic acid; ΔMass: -156.0034 Da]	C6 H6 N6 O8	290.025	2.412	3.4934e+06	1.26	12.55	stimulatory
reverse	negative	[Similar to: Argininosuccinic acid; ΔMass: -41.9241 Da]	C7 H8 N8 O8	332.047	2.434	1.39724e+06	-0.95	11.64	stimulatory
reverse	negative	[Similar to: L-(-)-Malic acid; ΔMass: -171.9772 Da]	C7 H7 N4 O8 P	305.999	2.402	1.11216e+06	-0.56	11.03	stimulatory
reverse	negative	[Similar to: Guanidinosuccinic acid; ΔMass: -199.0090 Da]	C8 H20 N6 O5 P2 S	374.068	2.44	213400	-0.9	9.2	N/A
reverse	negative	N-Acetyl-DL-glutamic acid	C7 H11 N O5	189.063	4.18	307472	1.33	9.18	stimulatory
reverse	negative	[Similar to: L-(-)-Malic acid; ΔMass: -177.9853 Da]	C5 H11 N6 O4 P3	312.007	2.4	246605	-0.63	9.09	stimulatory
reverse	negative	[Similar to: Ascorbic acid; ΔMass: -7.9652 Da]	C4 H11 O2 P3	183.997	3.92	434182	-1.42	8.99	stimulatory
reverse	negative	[Similar to: Isocitric acid; ΔMass: -47.9374 Da]	C3 H8 N4 O P4	239.964	2.352	129109	4.75	8.56	stimulatory
reverse	negative	[Similar to: L-(-)-Malic acid; ΔMass: -171.9681 Da]	C7 H6 N4 O8 S	305.99	2.408	180058	-0.71	8.44	stimulatory
normal	negative	1-(p-nitrophenyl)-2-amino-1,3-propanediol	C9 H12 N2 O4	212.079	2.817	458467	-0.15	8.37	N/A
normal	negative	L-(-)-Malic acid	C4 H6 O5	134.02	4.885	2.20041e+07	-1.87	8.27	stimulatory
normal	negative	2,2'-(Phenylmethylene)bis(4,5-diiodo-3-methyl-1H-pyrrole)	C17 H14 I4 N2	753.735	6.204	651983	-1.21	7.92	N/A
reverse	positive	Ureidosuccinic acid	C5 H8 N2 O5	176.044	2.468	1.22052e+07	-3.21	7.91	N/A
reverse	positive	N-Acetyl-L-glutamic acid	C7 H11 N O5	189.064	4.296	162775	0.89	7.8	stimulatory
normal	negative	N-Acetyl-DL-glutamic acid	C7 H11 N O5	189.063	3.564	737450	0.92	6.95	stimulatory
reverse	negative	L-(-)-Malic acid	C4 H6 O5	134.02	2.423	4.59826e+07	0.18	6.85	stimulatory
normal	negative	(2R)-2,3-Dihydroxypropanoic acid	C3 H6 O4	106.025	4.561	1.91141e+06	-0.86	6.59	inactive
reverse	negative	Maleic acid	C4 H4 O4	116.009	2.419	2.57796e+06	-0.34	6.4	stimulatory
reverse	negative	2-methylcitric acid	C7 H10 O7	206.042	4.522	220814	0.21	6.32	inhibitory
reverse	negative	Isocitric acid	C6 H8 O7	192.026	2.454	382752	-1.84	6.04	stimulatory
reverse	positive	Acetonedicarboxylic Acid	C5 H6 O5	146.022	3.643	202168	-3.23	4.09	stimulatory
normal	positive	5-Aminolevulinic acid	C5 H9 N O3	131.058	3.015	5.04815e+06	2.77	4.08	stimulatory
reverse	negative	Citric acid	C6 H8 O7	192.026	3.443	4.79909e+06	-3.87	4.08	stimulatory
reverse	positive	Citric acid	C6 H8 O7	192.027	3.644	2.31592e+06	-3.42	3.9	stimulatory
reverse	positive	L-Aspartic acid	C4 H7 N O4	133.038	2.476	3.81661e+06	-6.28	3.84	inactive
reverse	negative	[Similar to: β-D-Glucopyranuronic acid; ΔMass: -29.9478 Da]	C6 H9 O5 P S	223.99	2.355	100504	0.41	3.45	N/A
normal	positive	5-Aminolevulinic acid	C5 H9 N O3	131.058	3.342	1.27384e+06	2.36	3.1	stimulatory
reverse	positive	5-Aminolevulinic acid	C5 H9 N O3	131.058	2.095	1.47578e+06	1.01	3.1	stimulatory
reverse	negative	[Similar to: DL-Malic acid; ΔMass: 0.9853 Da]		133.036	2.431	2.09234e+06	-7.84	2.92	stimulatory
reverse	positive	L-Alanyl-L-proline	C8 H14 N2 O3	186.1	2.612	147489	-1.58	2.83	inactive
normal	positive	L-Alanyl-L-proline	C8 H14 N2 O3	186.099	2.99	788433	1.28	2.47	inactive
reverse	positive	Υ-Aminobutyric acid (GABA)	C4 H9 N O2	103.064	2.071	2.45607e+06	0.52	1.87	inactive
normal	negative	D-α-Hydroxyglutaric acid	C5 H8 O5	148.036	4.551	77777.3	5.14	1.66	stimulatory
normal	positive	Pipecolic acid	C6 H11 N O2	129.078	7.002	8.53025e+08	-0.41	1.63	inhibitory
