## Supplementary material for "Control of topoisomerase II activity and chemotherapeutic inhibition by TCA cycle metabolites": Table S2

### Sheet: Sheet3
Results of substructure search of succinic and glutaric acid motifs on the Human Metabolome Database
HMDB ID	Name and CAS Registry Number	Chemical information	Ontology
HMDB0000052	Argininosuccinic acid	Formula:	amino acid metabolism
	2387-71-5	C10H18N4O6
		Monoisotopic mass:
		290.123
		Molecular weight:
		290.273
HMDB0000072	cis-Aconitic acid	Formula:	TCA cycle
	585-84-2	C6H6O6
		Monoisotopic mass:
		174.016
		Molecular weight:
		174.108
HMDB0000094	Citric acid	Formula:	TCA cycle
	77-92-9	C6H8O7
		Monoisotopic mass:
		192.027
		Molecular weight:
		192.124
HMDB0000156	Malic acid	Formula:	TCA cycle
	97-67-6	C4H6O5
		Monoisotopic mass:
		134.022
		Molecular weight:
		134.087
HMDB0000191	L-Aspartic acid	Formula:	amino acid
	56-84-8	C4H7NO4
		Monoisotopic mass:
		133.037
		Molecular weight:
		133.103
HMDB0000193	Isocitric acid	Formula:	TCA cycle
	320-77-4	C6H8O7
		Monoisotopic mass:
		192.027
		Molecular weight:
		192.124
HMDB0000223	Oxalacetic acid	Formula:	TCA cycle
	328-42-7	C4H4O5
		Monoisotopic mass:
		132.006
		Molecular weight:
		132.072
HMDB0000254	Succinic acid	Formula:	TCA cycle
	110-15-6	C4H6O4
		Monoisotopic mass:
		118.027
		Molecular weight:
		118.088
HMDB0000379	2-Methylcitric acid	Formula:	disease state
	6061-96-7	C7H10O7
		Monoisotopic mass:
		206.043
		Molecular weight:
		206.15
HMDB0000402	2-Isopropylmalic acid	Formula:	lipid metabolism
	49601-06-1	C7H12O5
		Monoisotopic mass:
		176.069
		Molecular weight:
		176.167
HMDB0000426	Citramalic acid	Formula:	saccharomyces byproduct, lipid metabolism
	597-44-4	C5H8O5
		Monoisotopic mass:
		148.037
		Molecular weight:
		148.114
HMDB0000797	SAICAR	Formula:	purine metabolism
	3031-95-6	C13H19N4O12P
		Monoisotopic mass:
		454.074
		Molecular weight:
		454.283
HMDB0000812	N-Acetyl-L-aspartic acid	Formula:	lipid metabolism
	997-55-7	C6H9NO5
		Monoisotopic mass:
		175.048
		Molecular weight:
		175.139
HMDB0000828	Ureidosuccinic acid	Formula:	disease state
	13184-27-5	C5H8N2O5
		Monoisotopic mass:
		176.043
		Molecular weight:
		176.127
HMDB0000912	Succinyladenosine	Formula:	disease state
	4542-23-8	C14H17N5O8
		Monoisotopic mass:
		383.108
		Molecular weight:
		383.313
HMDB0000956	Tartaric acid	Formula:	plant metabolite, toxin
	87-69-4	C4H6O6
		Monoisotopic mass:
		150.016
		Molecular weight:
		150.087
HMDB0000958	trans-Aconitic acid	Formula:	nutrient
	4023-65-8	C6H6O6
		Monoisotopic mass:
		174.016
		Molecular weight:
		174.108
HMDB0002092	Itaconic acid	Formula:	lipid metabolism
	97-65-4	C5H6O4
		Monoisotopic mass:
		130.027
		Molecular weight:
		130.099
HMDB0003157	Guanidinosuccinic acid	Formula:	uremic toxin
	6133-30-8	C5H9N3O4
		Monoisotopic mass:
		175.059
		Molecular weight:
		175.143
HMDB0003518	Homocitric acid	Formula:	by product of propionyl-CoA deficiency
	13052-73-8	C7H10O7
		Monoisotopic mass:
		206.043
		Molecular weight:
		206.15
HMDB0006730	QYNAD	Formula:	disease state
	290814-98-1	C25H35N7O11
		Monoisotopic mass:
		609.24
		Molecular weight:
		609.586
HMDB0011717	Nonate	Formula:	lipid metabolism
		C9H16O4
		Monoisotopic mass:
		188.105
		Molecular weight:
		188.221
HMDB0012197	Canavaninosuccinate	Formula:	liver metabolite
	56073-32-6	C9H16N4O7
		Monoisotopic mass:
		292.102
		Molecular weight:
		292.246
HMDB0012250	L-Aspartyl-4-phosphate	Formula:	amino acid metabolism
	22138-53-0	C4H8NO7P
		Monoisotopic mass:
		213.004
		Molecular weight:
		213.083
HMDB0031193	1,2,3-Propanetricarboxylic acid	Formula:	plant metabolite
	99-14-9	C6H8O6
		Monoisotopic mass:
		176.032
		Molecular weight:
		176.124
HMDB0033584	Diethyl tartrate	Formula:	disease state, lipid metabolism
	87-91-2	C8H14O6
		Monoisotopic mass:
		206.079
		Molecular weight:
		206.193
HMDB0033837	Dimethyl succinate	Formula:	lipid metabolism
	106-65-0	C6H10O4
		Monoisotopic mass:
		146.058
		Molecular weight:
		146.141
HMDB0038666	L-N-(1H-Indol-3-ylacetyl)aspartic acid	Formula:	nutrient
	2456-73-7	C14H14N2O5
		Monoisotopic mass:
		290.09
		Molecular weight:
		290.271
HMDB0001844	Methylsuccinic acid	Formula:	lipid metabolism
	2174-58-5	C5H8O4
		Monoisotopic mass:
		132.042
		Molecular weight:
		132.115
HMDB0028903	Isoleucyl-Aspartate	Formula:	protein catabolism byproduct
		C10H18N2O5
		Monoisotopic mass:
		246.122
		Molecular weight:
		246.26
HMDB0028991	Phenylalanylaspartic acid	Formula:	protein catabolism byproduct
	22828-05-3	C13H16N2O5
		Monoisotopic mass:
		280.106
		Molecular weight:
		280.28
HMDB0029123	Valylaspartic acid	Formula:	protein catabolism byproduct
	20556-16-5	C9H16N2O5
		Monoisotopic mass:
		232.106
		Molecular weight:
		232.236
HMDB0029234	N-[4'-hydroxy-(E)-cinnamoyl]-L-aspartic acid	Formula:	nutrient
		C13H13NO6
		Monoisotopic mass:
		279.074
		Molecular weight:
		279.245
HMDB0029294	Caffeoyl aspartic acid	Formula:	nutrient
	860295-20-1	C13H13NO6
		Monoisotopic mass:
		279.074
		Molecular weight:
		279.245
HMDB0059758	2-Hydroxy-2-ethylsuccinic acid	Formula:	lipid metabolism
		C6H10O5
		Monoisotopic mass:
		162.053
		Molecular weight:
		162.141
HMDB0059762	2,3-Methylenesuccinic acid	Formula:	lipid metabolism
		C6H6O4
		Monoisotopic mass:
		142.027
		Molecular weight:
		142.109
HMDB0059808	Acetyl citrate	Formula:	N/A
		C8H10O8
		Monoisotopic mass:
		234.038
		Molecular weight:
		234.16
HMDB0061717	Succinylcarnitine	Formula:	TCA cycle byproduct
	256928-74-2	C11H19NO6
		Monoisotopic mass:
		261.121
		Molecular weight:
		261.274
HMDB0061930	4-Ethoxy-4-oxobutanoic acid	Formula:	lipid metabolism
		C6H10O4
		Monoisotopic mass:
		146.058
		Molecular weight:
		146.141
HMDB0240295	Succinylaminoimidazole carboxamide riboside	Formula:	disease state
	17388-80-6	C13H18N4O9
		Monoisotopic mass:
		374.107
		Molecular weight:
		374.306
HMDB0000121	Folic acid	Formula:	vitamin
	59-30-3	C19H19N7O6
		Monoisotopic mass:
		441.14
		Molecular weight:
		441.397
HMDB0000148	L-Glutamic acid	Formula:	amino acid
	56-86-0	C5H9NO4
		Monoisotopic mass:
		147.053
		Molecular weight:
		147.129
HMDB0000208	Oxoglutaric acid	Formula:	TCA Cycle
	328-50-7	C5H6O5
		Monoisotopic mass:
		146.022
		Molecular weight:
		146.098
HMDB0000279	Saccharopine	Formula:	lysine degradation product
	997-68-2	C11H20N2O6
		Monoisotopic mass:
		276.132
		Molecular weight:
		276.286
HMDB0000355	3-Hydroxymethylglutaric acid	Formula:	leucine degradation product
	503-49-1	C6H10O5
		Monoisotopic mass:
		162.053
		Molecular weight:
		162.141
HMDB0000422	2-Methylglutaric acid	Formula:	lipid metabolism
	617-62-9	C6H10O4
		Monoisotopic mass:
		146.058
		Molecular weight:
		146.141
HMDB0000428	3-Hydroxyglutaric acid	Formula:	metabotoxin, acidogen
	638-18-6	C5H8O5
		Monoisotopic mass:
		148.037
		Molecular weight:
		148.114
HMDB0000606	D-2-Hydroxyglutaric acid	Formula:	metabotoxin, acidogen
	13095-47-1	C5H8O5
		Monoisotopic mass:
		148.037
		Molecular weight:
		148.114
HMDB0000661	Glutaric acid	Formula:	metabotoxin, acidogen
	110-94-1	C5H8O4
		Monoisotopic mass:
		132.042
		Molecular weight:
		132.115
HMDB0000752	Methylglutaric acid	Formula:	lipid metabolism
	626-51-7	C6H10O4
		Monoisotopic mass:
		146.058
		Molecular weight:
		146.141
HMDB0000854	Formiminoglutamic acid	Formula:	histidine metabolism
	816-90-0	C6H10N2O4
		Monoisotopic mass:
		174.064
		Molecular weight:
		174.155
HMDB0000858	Monomethyl glutaric acid	Formula:	lipid metabolism
	1501-27-5	C6H10O4
		Monoisotopic mass:
		146.058
		Molecular weight:
		146.141
HMDB0001056	Dihydrofolic acid	Formula:	folate metabolism
	4033-27-6	C19H21N7O6
		Monoisotopic mass:
		443.155
		Molecular weight:
		443.413
HMDB0001138	N-Acetyl-L-glutamic acid	Formula:	urea cycle
	1188-37-0	C7H11NO5
		Monoisotopic mass:
		189.064
		Molecular weight:
		189.166
HMDB0001396	5-Methyltetrahydrofolic acid	Formula:	vitamin
	134-35-0	C20H25N7O6
		Monoisotopic mass:
		459.187
		Molecular weight:
		459.456
HMDB0001533	5,10-Methylene-THF	Formula:	amino acid metabolism, pyrimidine metabolism
	31690-11-6	C20H23N7O6
		Monoisotopic mass:
		457.171
		Molecular weight:
		457.44
HMDB0001562	Folinic acid	Formula:	potentially toxic
	68538-85-2	C20H23N7O7
		Monoisotopic mass:
		473.166
		Molecular weight:
		473.439
HMDB0001846	Tetrahydrofolic acid	Formula:	vitamin
	135-16-0	C19H23N7O6
		Monoisotopic mass:
		445.171
		Molecular weight:
		445.429
HMDB0002467	A-Ketoglutaric acid oxime	Formula:	N/A
	2211-15-6	C5H7NO5
		Monoisotopic mass:
		161.032
		Molecular weight:
		161.113
HMDB0006559	Heptaglutamyl folic acid	Formula:	vitamin derivative
		C54H68N14O27
		Monoisotopic mass:
		1344.44
		Molecular weight:
		1345.2
HMDB0011737	gamma-Glutamylglutamic acid	Formula:	N/A
	1116-22-9	C10H16N2O7
		Monoisotopic mass:
		276.096
		Molecular weight:
		276.243
HMDB0015673	Carglumic acid	Formula:	drug
	1188-38-1	C6H10N2O5
		Monoisotopic mass:
		190.059
		Molecular weight:
		190.154
HMDB0059655	2-Hydroxyglutarate	Formula:	byproduct, disease state
	2889-31-8	C5H8O5
		Monoisotopic mass:
		148.037
		Molecular weight:
		148.114
HMDB0000552	3-Methylglutarylcarnitine	Formula:	lipid metabolism
	102673-95-0	C13H23NO6
		Monoisotopic mass:
		289.152
		Molecular weight:
		289.328
HMDB0001067	N-Acetylaspartylglutamic acid	Formula:	neuropeptide
	3106-85-2	C11H16N2O8
		Monoisotopic mass:
		304.091
		Molecular weight:
		304.255
HMDB0002273	4-Hydroxy-L-glutamic acid	Formula:	amino acid metabolism
	2485-33-8	C5H9NO5
		Monoisotopic mass:
		163.048
		Molecular weight:
		163.129
HMDB0013130	Glutarylcarnitine	Formula:	lipid metabolism
	102636-82-8	C12H22NO6
		Monoisotopic mass:
		276.144
		Molecular weight:
		276.308
HMDB0013701	3-Oxoglutaric acid	Formula:	nutrient
	542-05-2	C5H6O5
		Monoisotopic mass:
		146.022
		Molecular weight:
		146.098
HMDB0028686	Alanylglutamic acid	Formula:	protein catabolism byproduct
	13187-90-1	C8H14N2O5
		Monoisotopic mass:
		218.09
		Molecular weight:
		218.209
HMDB0028906	Isoleucyl-Glutamate	Formula:	protein catabolism byproduct
		C11H20N2O5
		Monoisotopic mass:
		260.137
		Molecular weight:
		260.29
HMDB0028928	Leucyl-Glutamate	Formula:	protein catabolism byproduct
		C11H20N2O5
		Monoisotopic mass:
		260.137
		Molecular weight:
		260.29
HMDB0028994	Phenylalanylglutamic acid	Formula:	protein catabolism byproduct
	3617-45-6	C14H18N2O5
		Monoisotopic mass:
		294.122
		Molecular weight:
		294.307
HMDB0029082	Tryptophyl-Glutamate	Formula:	protein catabolism byproduct
		C16H19N3O5
		Monoisotopic mass:
		333.132
		Molecular weight:
		333.344
HMDB0029104	Tyrosyl-Glutamate	Formula:	protein catabolism byproduct
		C14H18N2O6
		Monoisotopic mass:
		310.116
		Molecular weight:
		310.306
HMDB0029126	Valylglutamic acid	Formula:	protein catabolism byproduct
		C10H18N2O5
		Monoisotopic mass:
		246.122
		Molecular weight:
		246.263
HMDB0029304	3,4-DHPEA-EA	Formula:	lipid metabolism
		C19H22O8
		Monoisotopic mass:
		378.132
		Molecular weight:
		378.373
HMDB0059731	2,3-Methyleneglutaric acid	Formula:	lipid metabolism
		C7H8O4
		Monoisotopic mass:
		156.042
		Molecular weight:
		156.136
HMDB0059738	2-Ethylglutaric acid	Formula:	lipid metabolism
		C7H12O4
		Monoisotopic mass:
		160.074
		Molecular weight:
		160.168
HMDB0059743	2-Hydroxyglutaric acid lactone	Formula:	N/A
		C5H6O4
		Monoisotopic mass:
		130.027
		Molecular weight:
		130.099
HMDB0059772	N-Phenylacetylglutamic acid	Formula:	N/A
		C13H15NO5
		Monoisotopic mass:
		265.095
		Molecular weight:
		265.262
HMDB0059775	3-Hydroxy-3-carboxymethyl-adipic acid	Formula:	N/A
		C8H12O7
		Monoisotopic mass:
		220.058
		Molecular weight:
		220.177
HMDB0061715	Glutamic acid gamma-methyl ester	Formula:	N/A
	1499-55-4	C6H11NO4
		Monoisotopic mass:
		161.069
		Molecular weight:
		161.156
HMDB0062660	N-methyl-L-glutamic Acid	Formula:	N/A
	35989-16-3	C6H11NO4
		Monoisotopic mass:
		161.069
		Molecular weight:
		161.156
